# The TRRAP transcription cofactor represses interferon-stimulated genes in colorectal cancer cells

**DOI:** 10.1101/2021.04.13.439699

**Authors:** Dylane Detilleux, Peggy Raynaud, Bérengère Pradet-Balade, Dominique Helmlinger

**Affiliations:** CRBM, University of Montpellier, CNRS, Montpellier, France

**Keywords:** transcription, chromatin, chaperones, PIKKs, interferon, colorectal cancer

## Abstract

Transcription is essential for cells to respond to signaling cues and involves factors with multiple distinct activities. One such factor, TRRAP, functions as part of two large complexes, SAGA and TIP60, which have crucial roles during transcription activation. Structurally, TRRAP belongs to the PIKK family but is the only member classified as a pseudokinase. Recent studies established that a dedicated HSP90 co-chaperone, the TTT complex, is essential for PIKK stabilization and activity. Here, using endogenous auxin- inducible degron alleles, we show that the TTT subunit TELO2 promotes TRRAP assembly into SAGA and TIP60 in human colorectal cancer cells (CRC). Transcriptomic analysis revealed that TELO2 contributes to TRRAP regulatory roles in CRC cells, most notably of MYC target genes. Surprisingly, TELO2 and TRRAP depletion also induced the expression of type I interferon genes. Using a combination of nascent RNA, antibody-targeted chromatin profiling (CUT&RUN) and kinetic analyses, we show that TRRAP directly represses the expression of IRF9, which is a master regulator of interferon stimulated genes. We have therefore uncovered a new, unexpected transcriptional repressor role for TRRAP, which may contribute to its tumorigenic activity.
