## SupplementalTable3 for "The TRRAP transcription cofactor represses interferon-stimulated genes in colorectal cancer cells"

Supplemental Table 3. Interferon-stimulated gene expression changes upon TELO2 and TRRAP depletion. Shown are Deseq2 results as in Table S1 and S2, filtered for IFN-I stimulated genes (113 ISGs). The list of 113 ISGs results from merging the 97 genes from the HALLMARK_INTERFERON_ALPHA_RESPONSE (MSigDB) with all non-redundant U-ISGF3- and ISGF3-regulated genes. Source data for Figure 4 and Supplem…
Gene ID	TELO2 Log2FC	TELO2 padj	TRRAP Log2FC	TRRAP padj	HALLMARK_INTERFERON_ALPHA_RESPONSE	U-ISGF3 or ISGF3
ADAR	0.105722078	0.697045312	0.144527519	0.62333685	yes
B2M	0.114033033	0.683120581	0.02833219	0.941056022	yes
BATF2	0.378224732	0.334601086	0.782975461	0.027745103	yes	U-ISGF3
BST2	0.184328573	0.631481573	1.015418805	0.049570971	yes	U-ISGF3
C1S	0.040105833	0.948053202	0.288449794	0.539579916	yes
CASP1	0.04133721	NA	0.094260674	NA	yes
CASP8	0.244512378	0.377324086	-0.021077335	0.950693836	yes
CCRL2	0.074521906	NA	-0.035005802	NA	yes
CD47	-0.059215478	0.91020916	-0.000780154	0.998524454	yes
CD74	0.18914792	0.667370353	0.794138057	0.157861481	yes
CMPK2	0.42329122	0.262462963	1.037735625	0.019700461	yes
CMTR1	NA	NA	NA	NA	yes
CNP	0.060293364	0.8370942	0.196371113	0.528222195	yes
CSF1	-0.098820421	0.860070744	-0.470401214	0.296343921	yes
CXCL10	0.100562706	NA	0.055541268	NA	yes
CXCL11	0.157533436	NA	-0.022475544	NA	yes
DDX60	1.091575318	3.93527E-05	1.328717335	1.08926E-05	yes	U-ISGF3
DHX58	0.451821488	0.199376939	0.012911055	0.985249014	yes
EIF2AK2	0.333169112	0.242734118	0.345256448	0.230444836	yes	ISGF3
ELF1	0.202173291	0.405460702	0.182038923	0.524840417	yes
EPSTI1	0.679517046	0.038462178	1.341331277	0.005027619	yes	U-ISGF3
GBP2	-0.009861835	NA	-0.061134653	NA	yes
GBP4	-0.00313055	NA	NA	NA	yes
GMPR	0.068480389	0.840810362	0.150520919	0.59824337	yes
HELZ2	0.658393771	0.016770869	0.989931856	0.015063451	yes
HERC6	0.619935574	0.053190395	1.076436658	0.000624954	yes	U-ISGF3
HLA-C	0.069512025	0.869249948	0.05280344	0.91539182	yes
IFI27	0.507023217	0.120908159	0.995195921	0.040987737	yes	U-ISGF3
IFI30	-0.342717731	0.206751667	-0.788352368	0.001785061	yes
IFI35	1.078898845	1.89281E-07	0.774764797	0.093723297	yes	U-ISGF3
IFI44	0.8664039	0.006671899	0.802834498	0.135904619	yes	U-ISGF3
IFI44L	0.503895031	NA	-0.137639217	0.858318516	yes	U-ISGF3
IFIH1	0.420861624	0.245180101	0.921836466	0.032207838	yes	U-ISGF3
IFIT2	0.989104775	0.000223487	0.668013995	0.164845867	yes
IFIT3	1.305123316	1.5121E-07	0.999908028	0.016536772	yes	U-ISGF3
IFITM1	0.190059592	0.669478466	0.19331941	0.780310719	yes	U-ISGF3
IFITM2	-0.451708007	0.078703006	0.086221161	0.830683331	yes
IFITM3	-0.06536571	0.877905714	-0.131928071	0.786123801	yes
IL15	0.225285056	0.626869904	0.846361579	0.029546139	yes
IL4R	0.22089908	0.32236806	0.010145071	0.975572897	yes
IL7	-0.098279371	0.863205316	0.101603489	0.874586371	yes
IRF1	0.470144686	0.014955176	0.344737328	0.19397632	yes
IRF2	-0.078375091	0.876324021	0.316333207	0.280862299	yes
IRF7	1.039950704	0.000373066	1.369114135	0.00145799	yes	U-ISGF3
IRF9	1.000534774	0.000244451	1.588789267	4.17059E-06	yes
ISG15	0.606907499	0.024053273	0.101016027	0.89680606	yes	U-ISGF3
ISG20	0.440532614	0.215038507	1.364280544	0.000128027	yes
LAMP3	0.112910325	0.811040567	0.653368426	0.052155762	yes
LAP3	0.055555393	0.848050101	-0.272451051	0.332405572	yes
LGALS3BP	0.104310983	0.732906676	-0.130196458	0.75259116	yes
LPAR6	0.060504768	NA	0.197639994	NA	yes
LY6E	-0.009439987	0.98102047	-0.319093309	0.465411518	yes
MOV10	-0.079822385	0.749728122	0.020412334	0.953183592	yes
MVB12A	0.114330648	0.669218836	-0.259891466	0.561706249	yes
MX1	0.502914885	0.156862286	1.810415818	8.56611E-06	yes	U-ISGF3
NCOA7	-0.076075663	0.863184229	-0.030398256	0.953001852	yes	ISGF3
NMI	0.857991574	0.000223487	0.575018973	0.07213794	yes
NUB1	0.322883001	0.036658036	0.331810608	0.060044215	yes
OAS1	1.458797874	1.1785E-07	1.80916446	5.7816E-05	yes	U-ISGF3
OASL	0.837893393	0.004346255	0.753962509	0.113452932	yes	U-ISGF3
OGFR	-0.08449198	0.733641897	-0.186427849	0.703516303	yes	ISGF3
PARP12	0.53021357	0.058964003	0.578183145	0.006043051	yes
PARP14	0.582611389	0.00700394	0.636324036	0.016536772	yes
PARP9	1.013963404	0.000382552	1.663167272	2.58139E-10	yes
PLSCR1	0.885554772	0.000259794	0.529618462	0.064436035	yes	U-ISGF3
PNPT1	-0.373809387	0.055062877	-0.886726894	9.46498E-08	yes	ISGF3
PROCR	-0.539235568	0.006402252	-0.796436229	0.001435908	yes
PSMA3	-0.007227742	0.985749977	-0.311163542	0.309455368	yes
PSMB8	NA	NA	NA	NA	yes
PSMB9	NA	NA	NA	NA	yes
PSME1	0.086771878	0.772226301	0.004669995	0.993082111	yes
PSME2	0.14037508	0.56268058	-0.203826358	0.616848544	yes
RIPK2	-0.111612124	0.751132511	-0.427749215	0.064183399	yes
RNF31	0.20473989	0.301834404	0.083702497	0.825528127	yes
RSAD2	0.639527453	0.03118628	0.854997791	0.117984977	yes
RTP4	0.012686346	NA	NA	NA	yes	U-ISGF3
SAMD9	0.454220751	0.177818951	1.523255733	4.49156E-06	yes	ISGF3
SAMD9L	0.113432168	NA	0.19047225	NA	yes
SELL	-0.062342589	0.917267389	0.968936586	0.027377549	yes
SLC25A28	-0.222878641	0.185053879	-0.630147616	9.84035E-05	yes
SP110	0.531541132	0.074803051	0.562470535	0.078427851	yes
STAT2	0.187887786	0.547579177	0.66422782	0.001014921	yes
TAP1	NA	NA	NA	NA	yes
TDRD7	0.620527294	0.023478085	1.082310435	4.05671E-06	yes	ISGF3
TENT5A	NA	NA	NA	NA	yes
TMEM140	-0.230644909	0.608163968	0.371135239	NA	yes	U-ISGF3
TRAFD1	-0.022165862	0.953182858	0.07816625	0.775211075	yes
TRIM14	0.022491408	0.960072947	-0.680445578	0.00154415	yes
TRIM21	0.529678006	0.078040277	0.520662723	0.115675657	yes
TRIM25	0.009528224	0.981619172	-0.215942507	0.276548546	yes
TRIM26	-0.08479345	0.88213111	0.052697663	0.916002127	yes
TRIM5	0.00552013	0.991816758	0.307208196	0.21982524	yes	ISGF3
TXNIP	NA	NA	NA	NA	yes
UBA7	0.253778637	0.568370194	0.063674538	0.923134136	yes
UBE2L6	0.131462304	0.642877042	0.134404268	0.736223971	yes
USP18	0.552265351	0.094285369	0.337664803	0.519311754	yes
WARS1	NA	NA	NA	NA	yes
RP3-473B4.1	NA	NA	NA	NA	no	ISGF3
FAM46A	0.14607398	0.665629832	-0.030703663	0.948371831	no	ISGF3
IFI16	NA	NA	-0.318146142	0.622014805	no	ISGF3
IFIT1	0.56396553	0.086208122	0.746614809	0.189202364	no	U-ISGF3
RARRES3	0.230182189	NA	0.468626566	0.421374615	no	U-ISGF3
TNFAIP6	-0.012744169	NA	NA	NA	no	ISGF3
PHACTR4	-0.118322268	0.626617495	-0.086616778	0.890627082	no	ISGF3
PPM1K	-0.202672629	0.632053964	-0.169204498	0.653821746	no	ISGF3
PANX1	-0.029341967	0.933608123	-0.089165645	0.772080803	no	ISGF3
HERC5	0.398888749	0.091947614	0.034084934	0.948371831	no	U-ISGF3
HLA-F	-0.111837782	NA	0.090449299	NA	no	ISGF3
C1orf80	NA	NA	NA	NA	no	ISGF3
SOX9	0.212742003	0.577326643	0.540896083	0.065332173	no	ISGF3
HES4	-0.040710356	0.932425552	-0.335515822	0.558732938	no	ISGF3
OAS2	0.356261803	0.333262811	0.639542214	0.269922717	no	U-ISGF3
LAMA1	-0.059925158	NA	-0.064293511	NA	no	ISGF3
EHD4	-0.162939674	0.357058569	-0.221919906	0.354639649	no	ISGF3
B3GALT3	NA	NA	NA	NA	no	ISGF3
MYD88	-0.162075442	0.61824431	-0.069511407	0.830753919	no	ISGF3
CXCL16	-0.115720432	0.639120749	-0.218332956	0.440115564	no	ISGF3
RNF36	NA	NA	NA	NA	no	ISGF3
MGC19764	NA	NA	NA	NA	no	ISGF3
PRP2	NA	NA	NA	NA	no	ISGF3
CUTA	-0.087337032	NA	0.029876665	NA	no	ISGF3
RAB20	-0.344914251	0.217423703	-0.364812758	0.242704553	no	ISGF3
RASGRP3	0.114121801	0.828008265	0.695167822	0.168752139	no	ISGF3
PI4K2B	-0.109804659	0.762649965	-0.113150517	0.685583899	no	ISGF3
MT1M	-0.027080021	NA	-0.273633185	NA	no	ISGF3
DLL1	0.191836397	0.599579963	0.408407306	0.449833228	no	ISGF3
UNC93B1	0.12511982	0.687440028	0.080918387	0.868713947	no	ISGF3
PCGF5	0.07490294	0.842285159	-0.125708803	0.713400297	no	ISGF3
ARHGAP27	0.006705947	NA	0.271168668	NA	no	ISGF3
MASTL	0.228703214	0.339029221	0.139724738	0.657415009	no	ISGF3
ZFYVE26	0.281435493	0.150821141	0.209907796	0.490531969	no	ISGF3
FLJ11286	NA	NA	NA	NA	no	ISGF3
BLZF1	0.201294175	0.43542377	0.3333348	0.187628548	no	ISGF3
STARD5	-0.082474096	0.879285066	0.268743755	0.494840769	no	ISGF3
MX2	0.210474059	NA	0.442687455	NA	no	U-ISGF3
PRKD2	0.177013363	0.456640499	0.206239368	0.494840769	no	ISGF3
UBE1L	NA	NA	NA	NA	no	ISGF3
NFE2L3	-0.281091171	0.299893017	-0.694156898	0.000183698	no	ISGF3
OAS3	0.753067139	0.000387689	1.108604572	8.72876E-07	no	U-ISGF3
PARP10	0.710798476	0.030748238	1.533505779	0.001300988	no	ISGF3
NUDCD1	-0.342295479	0.132153781	-0.502925045	0.013192006	no	ISGF3
TGM2	0.082925185	0.832791138	1.665376051	1.34348E-11	no	ISGF3
DDX58	0.922660552	0.000503276	0.801058215	0.007868395	no	U-ISGF3
XAF1	0.573334642	0.032794914	1.09104929	0.02865968	no	U-ISGF3
PLEKHA4	0.512887863	0.02080079	0.722205209	0.007272087	no	ISGF3
STAT1	0.524641686	0.094285369	0.762032499	0.000987656	no	U-ISGF3
INSIG1	-0.127227919	0.751099105	-0.681654429	0.000549216	no	ISGF3
CXorf38	-0.079979611	0.806752476	-0.519973664	0.011145353	no	ISGF3
